# Inferring assembly-curving trends of bacterial micro-compartment shell hexamers from crystal structure arrangements

**DOI:** 10.1101/2022.10.21.512534

**Authors:** Luis F. Garcia-Alles, Vanessa Soldan, Irma Custovic, Sara Castaño-Cerezo, Stéphanie Balor, Miguel Fuentes-Cabrera, Gilles Truan, Eric Lesniewska, David Reguera

**Affiliations:** TBI, Université de Toulouse, CNRS, INRAE, INSA, 135 Avenue de Rangueil, 31077 Toulouse, France; METi, Centre de Biologie Intégrative, Université de Toulouse, CNRS, UPS, 31062, Toulouse, France; ICB UMR CNRS 6303, University of Bourgogne Franche-Comte, Dijon, F-21000, France; Center for Nanophase Materials Sciences, Oak Ridge National Laboratory, Oak Ridge, Tennessee 37831, United States; Departament de Física de la Matèria Condensada, Universitat de Barcelona, Martí i Franquès 1, 08028, Barcelona, Spain; Universitat de Barcelona, Institute of Complex Systems (UBICS), Martí i Franquès 1, 08028, Barcelona, Spain

**Keywords:** bacterial micro-compartments, shell, hexamer, assembly curvature, crystal structure, microscopy, nanotube

## Abstract

Bacterial microcompartments (BMC) are complex macromolecular assemblies that participate to varied chemical processes in about one fourth of bacterial species. BMC-encapsulated enzymatic activities are segregated from other cell contents by means of semipermeable shells, justifying why BMC are viewed as prototype nano-reactors for biotechnological applications. Herein, we undertook a comparative study of trends of self-assembly of BMC hexamers (BMC-H), the most abundant shell constituents. Published and new microscopy data show that some BMC-H, like *β*-carboxysomal CcmK, tend to assemble flat whereas other BMC-H often build curved-implying objects. Inspection of available crystal structures presenting BMC-H in tiled arrangements permitted to identify two major assembly modes with a striking connection with experimental trends. All-atom molecular dynamics (MD) supported that BMC-H bending is triggered robustly only from the disposition adopted by BMC-H that form curved objects experimentally, conducting to almost identical arrangements to those found in structures of recomposed BMC shells. Simulations on ensembles of planar-behaving hexamers, which were previously reconfigured to comply with such disposition, confirmed that bending is defined by assembly details, rather than by BMC-H identity. Finally, although no common atomic determinants could be identified as responsible of BMC-H spontaneous curvature, an inter-hexamer ionic pair was pinpointed as contributor to hold a subset of BMC-H in low bending dispositions. These results are expected to improve our understanding of the variable mechanisms of biogenesis characterized for BMC, and of possible strategies to regulate BMC size and shape.
