## Supplemental Table S2 for "Inferring assembly-curving trends of bacterial micro-compartment shell hexamers from crystal structure arrangements"

### Sheet: Feuil1
BMC-H	Organism	PDB ID	Crystallographic 2D/1D-organization	K26(ca)-K26(ca) Å	R79(ca)-R79(ca) Å	Sequence or structural details	crystal. pH	SPACE group	Crystallization conditions
CsoS1	Pro. marinus	4OX8	1D-strips	7.8	14.9		5	P 1 21 1	0.1 M Sodium citrate, 15% (w/v) PEG 8000
CsoS1A	Hal. Neap.	2EWH	2D-tiling	7.7	15		9.5	P 6	30% PEG 400, 0.1M 2(cyclohexylamino)ethanosulfonic acid
CsoS1A	Hal. Neap.	2G13	2D-tiling	7.7	16		9.5	P 6	30% PEG 400, 0.1M 2(cyclohexylamino)ethanosulfonic acid, 0.2M Na2SO4
CsoS1C	Hal. Neap.	3H8Y	2D-tiling	8.4	15.3	Crystal with lattice- translocation defects	8.5	P 6	0.1M Tris HCl, 0.15M Sodium Citrate, 25% PEG 400, 0.01M nickel (II) chloride
PduA	Sal. Enterica	3NGK	2D-tiling	7.2	16		7	P 6 2 2	500 mM LiSO4, 20% 1,2 propanediol
PduA	Citr. freundii	4P7V	2D-tiling	19.2	7.3	K26D mutant	8.5	P 1 21 1	1.0 M sodium citrate, 0.1 M Tris
PduA	Citr. freundii	4P7T	1D-strips	14.2	9.6	K26D mutant	7.9	P 1 21 1	1.3 M sodium citrate tribasic dihydrate, 0.1 M Sodium HEPES
PduA	Sal. Enterica	4P2S	1D-strips mixed orientations	15.8	8.9	K26A mutant	-	C 1 2 1	2.2 M ammonium sulfate, 0.2 M potassium formate
PduJ	Sal. Enterica	5D6V	2D-tiling	8.1	15.7	K25A mutant	6.5	P 6	0.1M MES sodium salt pH 6.5, 2.0M Ammonium sulfate, 5% w/v PEG 400
BMC-H	Aer. hydrophila	4QIV	2D-tiling	7.2	15.8		7	F 2 2 2	0.1M HEPES, 1.5M Ammonium sulfate
CmcA	E. coli	7MGP	2D-tiling	13.7	10	K25A mutant	8	P 6	2.5 M Sodium chloride, 0.1 M Imidazole/ Hydrochloric acid
CmcB	E. coli	7MN4	2D-tiling	7,7-8,3	15.4	K25A, E35G mutant	7.5	P 1 21 1	0.2 M Magnesium choloride, 0.1 M Sodium HEPES, 30% PEG 400
CmcC	E. coli	7MPV	2D-tiling (tilted/bent)	10,5-10,8	14,4-14,8	K25A mutant	7.5	P 1	0.1 M HEPES, 10% PEG 8000, 8% Ethylene glycol
CmcC	E. coli	7MPX	2D-tiling	7.2	14,9-15,8	K25A, E35G mutant	6	P 1 21 1	0.1 M SPG buffer, 25% PEG 1500
CutR	Strep. Intermedius	6XPI	2D-tiling	7.2	19.9	K66A mutant natural circular permutation	5.5	C 1 2 1	2.0M ammonium sulfate, 0.1M BIS-Tris
CcmK1	Syn. sp. PCC 6803	3BN4	2D-tiling	16.4	9.9		6	C 1 2 1	0.1M MES, 15% MPD, 0.1M lithium sulfate
CcmK1	Syn. sp. PCC 6803	3DN9	2D-tiling	15.8	9.9	C-ter truncated	6.5	P 1	1.6M ammonium sulfate, 0.1M MES, 10% dioxane
CcmK1	Syn. sp. PCC 6803	4LIW	2D-tiling	16.8	9.5	L11K mutant C-ter truncated	9.5	P 63	0.1M CHES, 1.26M ammonium sulfate, 0.15M NaCl, 0.01M guanidinium chloride
CcmK2	Syn. sp. PCC 6803	2A1B	2D-tiling	17.6	9.4		6.5	P 1 21 1	ammonium sulfate, methylpentanediol, dioxane, MES, 1,6 hexanediol
CcmK2	Syn. sp. PCC 6803	3CIM	2D-tiling	15.6	10.1	C-ter truncated	9.5	P 6	0.1M CHES, 1.26M ammonium sulfate, 0.15M NaCl
CcmK2	Syn. sp. PCC 6803	3DNC	2D-tiling	10.6	12.6	C-ter truncated tighter hexamer packing	9.5	P 6	0.1M CHES, 1.26M ammonium sulfate, 0.15M NaCl
CcmK2	Syn. sp. PCC 6803	3BPI	2D-tiling	UNRELEASED	UNRELEASED	C-ter truncated		P 6	UNRELEASED
CcmK2	Syn. elon. PCC 7942	4OX7	2D-tiling	10.8	20.5		6.6	I 1 2 1	0.1 M HEPES, 50% MPD
CcmK4	Syn. sp. PCC 6803	6SCR	2D-tiling	15	11.3		4.6	P 63	22 % (w/v) PEG 4000 0.2 M ammonium sulfate 0.1 M sodium acetate
CcmK4	Syn. sp. PCC 6803	2A18	1D-strips	13,0 (same orientation) 8,9 (inversed orientation)	13,7 9,9	crystal form II	4.6	P 21 21 2	0.1M sodium citrate, 30% PEG 4000, 0.2M ammonium acetate
CcmK4	Syn. elon. PCC 7942	4OX6	2D-tiling	10.3	13		5	P 63	0.1 M MgCl2, 0.1 M sodium citrate, 15 % (w/v) PEG 4000
CcmK4	Hal. sp. PCC 7418	5VGU	2D-tiling (non-canonical, inversed orientation)	16.8	10.1		7	P 21 21 2	40% MPD, 0.1 M HEPES
EutM	Clos. difficile	4AXJ	1D-strips	16.2	9.5		4.2	I 1 2 1	200 mM LI2SO4, 100 mM PHOSPHATE/CITRATE, 20 % W/V PEG 1000
EutM	E. coli K-12	3MPW	2D-tiling	15	10.3		6.5	P 1 21 1	200 MM Na/K Phosphate, 2 M NaCl
EutM	E. coli K-12	3MPY	2D-tiling	14.9	10.2		4.6	P 6	2 M ammoniumsulfate, 100 mM sodium acetate
BMCh	Hal. ochraceum	5DJB	2D-tiling	15	9.8		6.5	P 3	1 M ammonium tartrate, 4% formamide
EutL (BMC-T)	E. coli K-12	3I87	2D-tiling	6,5 (res K57-K167)	16,2 (res S19 - R131)		6	P 3 2 1	0.1M Na/K phosphate, 2.2M sodium chloride
Structures of reconstituted compartments
BMC (SHELL)	Hal. ochraceum	5V74	Flat BMCh-BMCh Bent BMCh-BMCh	7.3 6,8	15,7 16,6		8.9	C 2 2 21	6% PEG-20000 0.1M Bicine
BMC (SHELL)	Hal. ochraceum	6MZX	Bent BMCh-BMCh	7,4-7,6	16,6-17,2			cryo-EM
BMC (partial SHELL)	Hal. ochraceum	6NER	Bent BMCh-BMCh	7-7,2	16,9-17,3	fusion of monomers Hollow shells		cryo-EM
Cut BMC (SHELL)	Kleb. Pneum.	6QN1	Bent BMCh-BMCh	7,4-7,5	16.9			cryo-EM pT = 4
a-Carboxysome (SHELL)	Hal. Neap.	7CKC	Bent BMCh-BMCh	7,1-7,2	17,5-17,6			cryo-EM T = 4
a-Carboxysome (SHELL)	Hal. Neap.	7CKB	Bent BMCh-BMCh	7,4-7,5	16.2			cryo-EM T = 3
b-Carboxysome (SHELL)	Hal. sp. PCC 7418	6OWF	Bent BMCh-BMCh	7.3	16.6			cryo-EM T = 3
b-Carboxysome (SHELL)	Hal. sp. PCC 7418	6OWG	Bent BMCh-BMCh	7.3	16.7			cryo-EM T = 4
