## Supplemental Table S5 for "Inferring assembly-curving trends of bacterial micro-compartment shell hexamers from crystal structure arrangements"

### Sheet: Feuil1
BMC-H	Organism	Uniprot ID	DNA sequence
PduA	Salmonella enterica	P0A1C7	CCCCTCTAGAAATAATTTTGTTTAACTTTAAGAAGGAGATATACATATGCAGCAAGAAGCACTGGGAATGGTAGAAACTAAAGGGCTGACAGCGGCCATCGAGGCAGCAGATGCTATGGTAAAGAGCGCAAATGTTATGCTAGTGGGCTATGAAAAGATTGGCAGCGGCTTAGTGACTGTGATCGTACGTGGAGATGTAGGCGCAGTGAAGGCGGCCACCGACGCGGGGGCGGCAGCCGCACGTAATGTTGGTGAAGTAAAAGCTGTGCATGTGATCCCTCGTCCTCATACGGATGTGGAAAAGATTCTGCCGAAGGGTATCAGCCAGGGTGCGGCCGCCGGCGAAAATCTGTACTTCCAGAGTGCGGCCGCACTCGAGCACCACCACCACCACCACTG…
PduJ	Salmonella enterica	Q9XDN7	CCCCTCTAGAAATAATTTTGTTTAACTTTAAGAAGGAGATATACATATGAATAACGCTTTAGGCTTAGTGGAAACGAAAGGGCTGGTAGGTGCAATCGAGGCCGCTGATGCTATGGTAAAATCAGCCAATGTGCAACTGGTGGGCTATGAAAAGATTGGCAGCGGCCTTGTCACTGTTATGGTACGTGGAGATGTAGGTGCTGTGAAGGCGGCGGTGGACGCGGGTTCGGCCGCGGCAAGCGTTGTGGGGGAAGTCAAATCTTGCCATGTGATCCCTCGTCCTCATTCTGATGTTGAAGCAATTTTACCGAAATCAGCAGGTGCGGCCGCCGGCGAAAATCTGTACTTCCAGAGTGCGGCCGCACTCGAGCACCACCACCACCACCACTGAGATCCGGC…
RMM	Myc. Smegmatis	I7G1H3	CCCCTCTAGAAATAATTTTGTTTAACTTTAAGAAGGAGATATACATATGAGTAGTAACGCGATTGGTTTAATTGAAACGAAAGGATACGTCGCCGCACTGGCTGCTGCAGATGCTATGGTAAAAGCTGCAAATGTGACCATCACCGACCGGCAGCAGGTTGGCGATGGCTTAGTGGCAGTGATCGTAACGGGTGAGGTTGGGGCCGTAAAAGCTGCCACTGAAGCAGGCGCTGAAACTGCGTCGCAGGTTGGCGAGCTGGTTAGCGTGCATGTTATCCCACGTCCCCATTCGGAACTCGGCGCACATTTTAGCGTTAGCTCAAAAGGTGCGGCCGCCGGCGAAAATCTGTACTTCCAGAGTGCGGCCGCACTCGAGCACCACCACCACCACCACTGAGA…
BMC-H	Hal. Ochraceum	D0LID5	CCCCTCTAGAAATAATTTTGTTTAACTTTAAGAAGGAGATATACATATGGCTGACGCACTGGGAATGATCGAAGTACGTGGATTCGTCGGGATGGTAGAGGCCGCCGACGCGATGGTAAAAGCCGCGAAGGTGGAGCTGATTGGCTATGAAAAGACCGGCGGCGGCTATGTGACGGCGGTTGTGCGAGGTGACGTTGCTGCCGTAAAAGCTGCAACTGAAGCAGGCCAACGCGCGGCGGAGCGCGTTGGCGAGGTGGTGGCGGTGCATGTGATCCCACGTCCTCATGTCAACGTTGATGCCGCGTTGCCGCTTGGCCGGACCCCCGGTATGGACAAATCAGCGGGTGCGGCCGCCGGCGAAAATCTGTACTTCCAGAGTGCGGCCGCACTCGAGCACCA…
EutM	Escherichia coli	P0ABF4	CCCCTCTAGAAATAATTTTGTTTAACTTTAAGAAGGAGATATACATATGGAGGCCCTGGGAATGATCGAAACTCGCGGGCTGGTCGCCCTCATTGAGGCCTCAGACGCGATGGTAAAAGCAGCGCGGGTGAAGCTGGTTGGCGTTAAACAAATTGGTGGTGGCTTATGCACAGCGATGGTACGTGGAGATGTAGCCGCATGCAAGGCGGCCACCGACGCGGGGGCGGCAGCGGCACAGCGGATTGGGGAATTAGTGAGCGTGCATGTTATTCCACGCCCTCATGGTGACCTGGAGGAAGTGTTTCCAATCGGTCTGAAGGGCGATTCCAGCAATCTGGGTGCGGCCGCCGGCGAAAATCTGTACTTCCAGAGTGCGGCCGCACTCGAGCACCACCACCA…
CsoS1A (N-ter tagged)	Hal. neapolitanus	P45689	CCCCTCTAGAAATAATTTTGTTTAACTTTAAGAAGGAGATATACATATGGCACATCACCATCACCATCATGCTAGCGGCGGTTCTGGATCCATGGCTGATGTAACTGGTATTGCTCTGGGTATGATCGAAACACGTGGCTTAGTTCCTGCGATTGAAGCAGCGGACGCCATGACTAAAGCGGCTGAAGTGCGTTTGGTCGGTCGTCAATTTGTTGGTGGCGGTTACGTCACCGTATTGGTTCGGGGCGAAACAGGCGCTGTTAACGCCGCTGTTCGTGCTGGCGCCGATGCTTGCGAACGTGTTGGTGATGGCTTGGTTGCTGCGCACATCATTGCGCGTGTCCACTCAGAAGTAGAAAACATTCTGCCTAAGGCGCCACAAGCCTAATAGCTCGAGCA…
CsoS1A (C-ter tagged)	Hal. neapolitanus	P45689	CCCCTCTAGAAATAATTTTGTTTAACTTTAAGAAGGAGATATACATATGGCCGACGTGACCGGGATCGCACTGGGAATGATCGAGACTCGTGGACTGGTCCCGGCTATCGAGGCCGCAGATGCAATGACAAAAGCTGCGGAGGTGCGTCTGGTAGGCCGGCAGTTTGTGGGCGGTGGTTATGTCACGGTTTTAGTGCGGGGTGAGACCGGGGCGGTAAACGCAGCGGTCCGTGCTGGTGCAGATGCTTGCGAACGGGTGGGTGATGGGCTGGTAGCGGCACATATCATCGCTCGTGTCCATTCTGAAGTTGAAAACATTCTGCCGAAGGCGCCACAGGGTGCGGCCGCCGGCGAAAATCTGTACTTCCAGAGTGCGGCCGCACTCGAGCACCACCACCA…
CcmK2 (N-ter tagged)	Syn. elongatus PCC7942	Q03511	CCCCTCTAGAAATAATTTTGTTTAACTTTAAGAAGGAGATATACATATGGCACATCACCATCATGGCGAAAATCTGTACTTCCAGGGTGGTATGCCGATTGCGGTGGGGATGATTGAGACGCTCGGGTTCCCTGCGGTCGTGGAAGCGGCGGACGCGATGGTGAAGGCGGCGCGGGTGACGCTCGTGGGGTACGAGAAGATTGGGTCGGGGCGGGTGACGGTGATTGTGCGTGGAGATGTCTCTGAAGTCCAAGCTTCTGTTTCGGCGGGGCTCGACTCGGCGAAGCGGGTGGCGGGAGGTGAAGTGCTCTCGCACCACATTATTGCCCGTCCTCACGAAAACTTAGAATACGTCCTGCCTATTAGGTATACTGAAGCTGTTGAACAATTTAGAATGTA…
CcmK2 (C-ter tagged)	Syn. elongatus PCC7942	Q03511	CCCCTCTAGAAATAATTTTGTTTAACTTTAAGAAGGAGATATACATATGCCGATTGCGGTGGGCATGATTGAAACCCTGGGCTTTCCGGCGGTGGTGGAAGCGGCGGATGCGATGGTGAAAGCGGCGCGCGTGACCCTGGTGGGCTATGAAAAAATTGGCAGCGGTCGCGTGACCGTGATTGTGCGCGGCGATGTGAGCGAAGTGCAGGCGAGCGTGAGCGCGGGCCTGGATAGCGCGAAACGTGTGGCGGGCGGCGAAGTGCTGTCGCATCATATTATTGCGCGCCCGCATGAAAACCTGGAATATGTGCTGCCGATTCGCTATACCGAAGCGGTGGAACAGTTTCGCATGGGTGCGGCCGCCGGCGAAAATCTGTACTTCCAGAGTGCGGCCGCACT…
CcmK4	Syn. elongatus PCC7942	Q31RK2	CCCCTCTAGAAATAAGATTTAAATACTTTAAGAAGGAGATATACATATGTCACAGCAAGCGATTGGCAGCCTGGAGACCAAGGGCTTTCCGCCCATTCTCGCCGCCGCCGATGCAATGGTAAAAGCTGGTCGTATCACCATCGTGAGCTATATGCGGGCGGGTAGCGCCCGCTTTGCGGTTAACATCCGGGGCGACGTGTCTGAAGTCAAAACTGCGATGGACGCGGGTATCGAAGCTGCTAAAAATACCCCAGGTGGTACGCTGGAGACCTGGGTTATTATCCCGCGACCGCACGAAAATGTGGAAGCCGTGTTTCCAATCGGTTTTGGCCCAGAAGTAGAACAATACCGGCTGTCAGCGGAGGGCACTGGCTCGGGTCGTCGCGGTAGTGCGGCCGC…
CcmK1	Syn. sp. PCC 6803	P72760	CCCCTCTAGAAATAAGATTTAAATACTTTAAGAAGGAGATATACCATGGCAATCGCTGTAGGTATGATCGAAACTCTGGGGTTTCCGGCTGTTGTGGAAGCAGCCGATAGCATGGTAAAAGCGGCGCGCGTGACCTTAGTGGGCTATGAAAAGATTGGCAGCGGTCGTGTCACCGTTATTGTTCGCGGGGATGTCAGCGAGGTGCAAGCGTCAGTGACGGCGGGTATCGAAAATATCCGTCGTGTAAACGGTGGAGAAGTACTGTCAAACCATATCATCGCACGCCCACATGAAAATCTGGAGTATGTTTTACCGATTCGCTATACGGAAGCTGTGGAGCAGTTTCGTGAGATTGTAAACCCAAGCATCATCCGCCGTGCGGGTAGCGGCGAAAATCTG…
CcmK2	Syn. sp. PCC 6803	P72761	CCCCTCTAGAAATAAGATTTAAATACTTTAAGAAGGAGATATACCATGGCAATCGCTGTGGGTATGATCGAAACACGCGGGTTTCCAGCGGTTGTGGAGGCGGCGGATTCAATGGTAAAAGCAGCGCGCGTTACCTTAGTGGGCTATGAAAAGATTGGCAGCGGTCGTGTAACCGTTATTGTGCGTGGGGATGTTAGCGAAGTCCAGGCAAGCGTCAGCGCCGGCATCGAGGCGGCAAATCGTGTGAATGGTGGGGAAGTACTGTCAACGCATATCATCGCACGCCCACATGAAAATCTGGAGTATGTTTTACCGATCCGTTATACCGAAGAAGTTGAACAGTTCCGTACGTACGCGGGTAGCGGCGAAAATCTGTACTTCCAGAGTGCGGCCGCACAT…
CcmK3	Syn. sp. PCC 6803	P73406	CCCCTCTAGAAATAAGATTTAAATACTTTAAGAAGGAGATATACCATGGCACAAGCGGTGGGAGTGATTCAAACCTTGGGCTTTCCGAGCGTGTTAGCGGCGGCGGATGCGATGCTAAAAGGGGGCCGGGTGACGCTGGTGTATTATGACCTGGCTGAACGAGGCAACTTTGTAGTAGCAATCCGAGGTCCCGTATCAGAGGTTAACCTTTCGATGAAGATGGGATTAGCAGCGGTAAACGAGTCCGTCATGGGAGGTGAAATCGTTAGCCATTATATTGTGCCGAACCCGCCCGAAAATGTGCTGGCGGTTCTGCCAGTGGAGTATACCGAAAAGGTTGCTCGTTTCCGGACGGGTAGCGGCGAAAATCTGTACTTCCAGAGTGCGGCCGCACATCAC…
CcmK4	Syn. sp. PCC 6803	P73407	CCCCTCTAGAAATAAGATTTAAATACTTTAAGAAGGAGATATACCATGGCACATCACCATCATGCTAGCGGCGAAAATCTGTACTTCCAGGGTGCCATGGCAGCCCAGAGCGCCGTGGGCAGCATTGAAACCATTGGCTTTCCGGGCATTCTTGCCGCCGCGGATGCGATGGTAAAAGCTGGTCGCATTACCATTGTGGGCTATATTCGTGCGGGCTCTGCGCGCTTTACGCTGAACATTCGTGGGGATGTGCAGGAAGTTAAAACGGCGATGGCTGCGGGCATCGATGCCATCAACCGTACAGAAGGAGCCGATGTGAAAACCTGGGTCATTATTCCGCGCCCACATGAAAATGTCGTTGCGGTTCTGCCGATCGATTTTAGCCCTGAAGTAGAACCC…
CcmL	Syn. sp. PCC 6803	P72759	CCCCTCTAGAAATAAGATTTAAATACTTTAAGAAGGAGATATACATATGCAGTTAGCGAAAGTTCTGGGAACGGTCGTTTCTACGTCAAAGACGCCTAACCTTACGGGAGTCAAGTTACTACTGGTACAGTTCCTAGATACGAAAGGTCAGCCGCTGGAGCGTTATGAAGTCGCGGGTGATGTAGTTGGCGCGGGCTTGAACGAATGGGTCCTGGTGGCCCGCGGTAGCGCGGCGCGCAAGGAACGTGGTAACGGTGATCGCCCACTGGATGCGATGGTAGTCGGTATCATCGATACAGTGAATGTTGCAAGCGGGAGCCTTTACAATAAAAGGGACGATGGGCGGGCGGCCGCAGAAAATCTGTACTTCCAGAGTGCAGCCGCACATCACCATCATTG…
MUTANTS
PduA K26A	Salmonella enterica	P0A1C7	CCCCTCTAGAAATAATTTTGTTTAACTTTAAGAAGGAGATATACATATGCAGCAAGAAGCACTGGGAATGGTAGAAACTAAAGGGCTGACAGCGGCCATCGAGGCAGCAGATGCTATGGTAGCGAGCGCAAATGTTATGCTAGTGGGCTATGAAAAGATTGGCAGCGGCTTAGTGACTGTGATCGTACGTGGAGATGTAGGCGCAGTGAAGGCGGCCACCGACGCGGGGGCGGCAGCCGCACGTAATGTTGGTGAAGTAAAAGCTGTGCATGTGATCCCTCGTCCTCATACGGATGTGGAAAAGATTCTGCCGAAGGGTATCAGCCAGGGTGCGGCCGCCGGCGAAAATCTGTACTTCCAGAGTGCGGCCGCACTCGAGCACCACCACCACCACCACTG…
PduA R79A	Salmonella enterica	P0A1C7	CCCCTCTAGAAATAATTTTGTTTAACTTTAAGAAGGAGATATACATATGCAGCAAGAAGCACTGGGAATGGTAGAAACTAAAGGGCTGACAGCGGCCATCGAGGCAGCAGATGCTATGGTAAAGAGCGCAAATGTTATGCTAGTGGGCTATGAAAAGATTGGCAGCGGCTTAGTGACTGTGATCGTACGTGGAGATGTAGGCGCAGTGAAGGCGGCCACCGACGCGGGGGCGGCAGCCGCACGTAATGTTGGTGAAGTAAAAGCTGTGCATGTGATCCCTGCGCCTCATACGGATGTGGAAAAGATTCTGCCGAAGGGTATCAGCCAGGGTGCGGCCGCCGGCGAAAATCTGTACTTCCAGAGTGCGGCCGCACTCGAGCACCACCACCACCACCACTG…
PduA N29R	Salmonella enterica	P0A1C7	CCCCTCTAGAAATAATTTTGTTTAACTTTAAGAAGGAGATATACATATGCAGCAAGAAGCACTGGGAATGGTAGAAACTAAAGGGCTGACAGCGGCCATCGAGGCAGCAGATGCTATGGTAAAGAGCGCACGTGTTATGCTAGTGGGCTATGAAAAGATTGGCAGCGGCTTAGTGACTGTGATCGTACGTGGACGTGTAGGCGCAGTGAAGGCGGCCACCGACGCGGGGGCGGCAGCCGCACGTAATGTTGGTGAAGTAAAAGCTGTGCATGTGATCCCTCGTCCTCATACGGATGTGGAAAAGATTCTGCCGAAGGGTATCAGCCAGGGTGCGGCCGCCGGCGAAAATCTGTACTTCCAGAGTGCGGCCGCACTCGAGCACCACCACCACCACCACTG…
CcmK4 R29N	Syn. elongatus PCC7942	Q31RK2	CCCCTCTAGAAATAATTTTGTTTAACTTTAAGAAGGAGATATACATATGTCACAGCAAGCGATTGGCAGCCTGGAGACCAAGGGCTTTCCGCCCATTCTCGCCGCCGCCGATGCAATGGTAAAAGCTGGTAATATCACCATCGTGAGCTATATGCGGGCGGGTAGCGCCCGCTTTGCGGTTAACATCCGGGGCGACGTGTCTGAAGTCAAAACTGCGATGGACGCGGGTATCGAAGCTGCTAAAAATACCCCAGGTGGTACGCTGGAGACCTGGGTTATTATCCCGCGACCGCACGAAAATGTGGAAGCCGTGTTTCCAATCGGTTTTGGCCCAGAAGTAGAACAATACCGGCTGTCAGCGGAGGGCACTGGCTCGGGTCGTCGCGGTAGTGGTAGTGG…
BMC-H K28N	Hal. Ochraceum	D0LID5	CCCCTCTAGAAATAATTTTGTTTAACTTTAAGAAGGAGATATACATATGGCTGACGCACTGGGAATGATCGAAGTACGTGGATTCGTCGGGATGGTAGAGGCCGCCGACGCGATGGTAAAAGCCGCGAACGTGGAGCTGATTGGCTATGAAAAGACCGGCGGCGGCTATGTGACGGCGGTTGTGCGAGGTGACGTTGCTGCCGTAAAAGCTGCAACTGAAGCAGGCCAACGCGCGGCGGAGCGCGTTGGCGAGGTGGTGGCGGTGCATGTGATCCCACGTCCTCATGTCAACGTTGATGCCGCGTTGCCGCTTGGCCGGACCCCCGGTATGGACAAATCAGCGGGTGCGGCCGCCGGCGAAAATCTGTACTTCCAGAGTGCGGCCGCACTCGAGCACCA…
